# ROOT PENETRATION INDEX 3, a major quantitative trait locus (QTL) associated with root system penetrability in Arabidopsis

**DOI:** 10.1101/2021.12.23.473296

**Authors:** Elohim Bello Bello, Thelma Y. Rico Cambron, Rubén Rellán Álvarez, Luis Herrera Estrella

**Affiliations:** Unidad de Genómica Avanzada/LANGEBIO, Centro de Investigación y de Estudios Avanzados, Irapuato, México; Department of Molecular and Structural Biochemistry, North Carolina State University, Raleigh, NC, USA; Institute of Genomics for Crop Abiotic Stress Tolerance, Department of Plant and Soil Science, Texas Tech University, Lubbock, TX 79409, USA

**Keywords:** Arabidopsis accessions, mechanical impedance, natural variation, QTL mapping, root morphology, root system penetrability

## Abstract

Soil mechanical impedance precludes root penetration, confining root system development to shallow soil horizons where mobile nutrients are scarce. Using a two-phase-agar system, we characterized *Arabidopsis thaliana* responses to low and high mechanical impedance at three root penetration stages. We found that seedlings whose roots fail to penetrate agar barriers show drastic changes in shoot and root morphology, while those capable of penetrating have only minor morphological effects. The assessment of 21 Arabidopsis accessions revealed that primary root penetrability (PRP) varies widely among accessions. To search for quantitative trait loci (QTLs) associated to root system penetrability, we evaluated a recombinant inbred population (RIL) derived from Landsberg erecta (Ler-0, with a high PRP) and Shahdara (Sha, with a low PRP) accessions. QTL analysis revealed a major-effect QTL localized in chromosome 3 (*q-RPI3*), which accounted for 29.98% (LOD = 8.82) of the total phenotypic variation. Employing an introgression line (IL-321), with a homozygous *q-RPI3* region from Sha in the Ler-0 genetic background, we demonstrated that *q-RPI3* plays a crucial role in root penetrability. This multiscale study revels new insights into root plasticity during the penetration process in hard agar layers, natural variation and genetic architecture behind primary root penetrability in Arabidopsis.

**Highlight:** We found a wide natural variation in the capacity of Arabidopsis accessions to penetrate hard agar layers. Using a Ler-0 x Sha recombinant inbred population, a major-effect QTL (*q-RPI3*) strongly associated with root penetrability of compact agar layers was identified.
