## Supplementary Tables S1-S7 for "ROOT PENETRATION INDEX 3, a major quantitative trait locus (QTL) associated with root system penetrability in Arabidopsis"

### Sheet: S1
Supplementary Table 1. Pearson and Spearman´s correlation coefficients between agar concentration and tested traits. Agar concentration (AC), penetrometer resistance (PR), root penetration index (RPI) and rooting depth (RD).
	AC	PR	RPI*	RD
AC	1	0.997829	-1	-0.91365
PR	0.997829	1	-1	-0.89733
RPI*	-1	-1	1	1
RD	-0.91365	-0.89733	1	1
*Spearman´s rank correlation rho

### Sheet: S2
Supplementary Table 2. Summary of the tested traits analyzed in the two-phase agar system. Agar concentration (AC), penetrometer resistance (PMR), root penetration index (RPI) and rooting depth (RD).
AC	PMR*	RPI	RD*
0.006	0.0180376	0.933683	18.8785
0.008	0.0412624	0.46915	15.2
0.01	0.0654304	0.230725	15.0183
0.012	0.0887731	0.124233	13.0542
0.014	0.106221	0.0974833	12.8175
0.016	0.136402	0.06135	12.0581
0.018	0.166228	0.034875	11.6333
0.02	0.193462	0.0240083	11.585
*PMR (MPa); RD (mm)

### Sheet: S3
Supplementary Table 3. Arabidopsis accessions, soil units and physical properties. Mapping unit (MU) identifiers, Soil unit (SU) symbol according to the FAO-90 soil classification, Obstacles to roots (Roots), Topsoil (0-30 cm) and Subsoil (30-100 cm) physical properties. NA, not availabe. Soil data of physical variables (16 parameters) were obtained from the Harmonized World Soil Database (versio…
ID	Name	Country	Longitude	Latitude	MU Global	SU Sym90	Roots	T Gravel	T Sand	T Silt	T Clay	T USDA Tex Class	T Ref Bulk Density	T Bulk Density	S Gravel	S Sand	S Silt	S Clay	S USDA Tex Class	S Ref Bulk Density	S Bulk Density
5837	Bor-1	CZE	16.2326	49.4013	10682	CMd	1	10	42	38	20	9	1.41	1.3	19	45	35	20	9	1.42	1.36
6906	C24	POR	-8.426	40.208	10299	CMx	1	5	79	10	11	11	1.57	1.48	9	74	11	15	11	1.51	1.49
6909	Col-0	USA	-92.3	38.3	4592	NA	NA	23	53	22	25	10	1.4	1.4	19	41	20	39	5	1.31	1.4
6915	Ei-2	GER	6.3	50.3	10254	CMd	2	10	42	38	20	9	1.41	1.3	19	45	35	20	9	1.42	1.36
6916	Est-1	RUS	25.3	58.3	10508	GLe	1	10	78	13	9	11	1.6	1.36	20	64	13	23	10	1.43	1.55
6924	HR-5	UK	-0.6383	51.4083	10795	PZg	1	2	86	10	4	12	1.73	1.31	3	85	10	5	12	1.7	1.54
6926	Kin-0	USA	-85.37	44.46	4978	NA	NA	4	85	11	4	12	1.73	1.36	5	84	11	5	12	1.7	1.51
6929	Kondara	TJK	68.49	38.48	27884	CMx	NA	1	42	26	32	5	1.34	1.31	1	41	25	34	5	1.33	1.44
7213	Ler-0	GER	10.8719	47.984	10205	CMe	1	10	77	14	9	11	1.6	1.5	20	67	16	17	11	1.48	1.5
6936	Lz-0	FRA	3.3	46	9492	CMe	1	10	77	14	9	11	1.6	1.5	20	67	16	17	11	1.48	1.5
6938	Ms-0	RUS	37.6322	55.7522	7685	PDe	1	1	35	54	11	7	1.49	1.36	4	37	43	20	9	1.4	1.61
6940	Mz-0	GER	8.3	50.3	10230	CMd	1	10	42	38	20	9	1.41	1.3	19	45	35	20	9	1.42	1.36
6943	NFA-10	UK	-0.6383	51.4083	10795	PZg	1	2	86	10	4	12	1.73	1.31	3	85	10	5	12	1.7	1.54
6961	Se-0	ESP	-3.53333	38.3333	9696	RGd	3	19	78	13	9	11	1.6	1.27	14	77	13	10	11	1.58	1.5
6962	Shahdara	TJK	68.48	38.35	27884	CMx	NA	1	42	26	32	5	1.34	1.31	1	41	25	34	5	1.33	1.44
6970	Ts-1	ESP	2.93056	41.7194	9732	RGd	3	19	78	13	9	11	1.6	1.27	14	77	13	10	11	1.58	1.5
6975	Uod-1	AUT	14.45	48.3	10002	LVh	2	4	41	37	22	9	1.4	1.43	3	37	34	29	5	1.35	1.51
7383	Van-0	CAN	-123.206	49.2655	3371	NA	NA	4	33	45	22	9	1.38	1.2	5	37	35	28	5	1.35	1.46
6979	Wei-0	SUI	8.26	47.25	9968	CMd	1	10	42	38	20	9	1.41	1.3	19	45	35	20	9	1.42	1.36
7397	Ws	RUS	30	52.3	7688	PDe	1	1	35	54	11	7	1.49	1.36	4	37	43	20	9	1.4	1.61
6984	Zdr-1	CZE	16.2544	49.3853	10682	CMd	1	10	42	38	20	9	1.41	1.3	19	45	35	20	9	1.42	1.36
1FAO/IIASA/ISRIC/ISS-CAS/JRC, 2012. Harmonized World Soil Database (version 1.2). FAO, Rome, Italy and IIASA, Laxenburg, Austria.

### Sheet: S4
Supplementary Table 4. RPI values of Arabidopsis accessions obtained from the two-phase-agar system. Lower and upper confidence intervals (95% CI), estimated RPI values and phenotypic groups. Numbers represent accessions that are significantly lower than Col-0 (No. I), equal to Col-0 (No. II) and significantly higher than Col-0 (No. III).
Accession	Lower	Upper	RPI	RPI group
Bor-1	0.222222	0.393162	0.307692	II
C24	0.204724	0.362205	0.283465	II
Col-0	0.205082	0.277677	0.241379	II
Ei-2	0.0932476	0.170418	0.131833	I
Est-1	0.227273	0.324675	0.275974	II
HR-5	0.107438	0.239669	0.173554	I
Kin-0	0.195876	0.292096	0.243986	II
Kon	0.15625	0.296875	0.226562	II
Ler-0	0.328767	0.456621	0.392694	III
Lz-0	0.166667	0.316667	0.241667	II
Ms-0	0.184	0.344	0.264	II
Mz-0	0.135417	0.302083	0.21875	II
NFA-10	0.169355	0.314516	0.241935	II
Se-0	0.176923	0.330769	0.253846	II
Sha	0.118557	0.190722	0.154639	I
Ts-1	0.121951	0.268293	0.195122	II
Uod-1	0.421488	0.603306	0.512397	III
Van-0	0.367521	0.555556	0.461538	III
Wei-0	0.238095	0.409524	0.32381	II
Ws	0.203252	0.365854	0.284553	II
Zdr-1	0.262626	0.444444	0.353535	III

### Sheet: S5
Supplementary Table 5. RPI values of the Ler-0 x Sha RIL population obtained from the two-phase-agar system. Lower and upper confidence intervals (95% CI), estimated RPI values, square root transformation (RPI sqrt) and phenotypic groups. Numbers represent RILs that are significantly lower than Sha (No. I), equal to Sha (No. II), between Sha and Ler-0 (No. III), equal to Ler-0 (No. IV) and signif…
RIL	Lower	Upper	RPI	RPI sqrt	RPI group
Ler-0	0.368209	0.452716	0.410463	0.640674	IV
Sha	0.109827	0.16185	0.135838	0.368562	II
LSH-1	0.415663	0.572289	0.493976	0.702834	V
LSH-2	0.0866667	0.193333	0.14	0.374166	II
LSH-3	0.0566038	0.132075	0.0943396	0.307148	I
LSH-4	0.0727273	0.169697	0.121212	0.348155	II
LSH-5	0.195122	0.329268	0.262195	0.51205	III
LSH-6	0.116466	0.204819	0.160643	0.400802	II
LSH-7	0.413174	0.568862	0.491018	0.700727	V
LSH-8	0.205298	0.350993	0.278146	0.527395	III
LSH-9	0.178344	0.318471	0.248408	0.498405	III
LSH-10	0.318471	0.471338	0.394904	0.628414	IV
LSH-11	0.225806	0.367742	0.296774	0.54477	III
LSH-12	0.0955414	0.210191	0.152866	0.390981	II
LSH-13	0.291139	0.443038	0.367089	0.605878	IV
LSH-14	0.0604027	0.167785	0.114094	0.337778	II
LSH-15	0.36129	0.516129	0.43871	0.662352	IV
LSH-16	0.14557	0.272152	0.208861	0.457013	III
LSH-17	0.231214	0.369942	0.300578	0.54825	III
LSH-18	0.123457	0.246914	0.185185	0.430331	II
LSH-19	0.123529	0.241176	0.182353	0.427028	II
LSH-20	0.474684	0.626582	0.550633	0.742046	V
LSH-21	0.351449	0.467391	0.40942	0.63986	IV
LSH-22	0.0880503	0.188679	0.138365	0.371974	II
LSH-23	0.5125	0.6625	0.5875	0.766485	V
LSH-24	0.170103	0.283505	0.226804	0.47624	III
LSH-25	0.417582	0.534799	0.47619	0.690066	V
LSH-26	0.118081	0.206642	0.162362	0.402941	II
LSH-27	0.0877193	0.192982	0.140351	0.374634	II
LSH-28	0.0506329	0.139241	0.0949367	0.308118	II
LSH-29	0.0490798	0.134969	0.0920245	0.303355	I
LSH-30	0.0232558	0.0775194	0.0503876	0.224472	I
LSH-31	0.257732	0.391753	0.324742	0.569862	III
LSH-32	0.341463	0.487805	0.414634	0.643921	IV
LSH-33	0.057377	0.131148	0.0942623	0.307022	I
LSH-34	0.135294	0.252941	0.194118	0.440588	II
LSH-35	0.0851064	0.170213	0.12766	0.357295	II
LSH-36	0.0843373	0.192771	0.138554	0.372229	II
LSH-37	0.25731	0.397661	0.327485	0.572263	III
LSH-38	0.345912	0.496855	0.421384	0.649141	IV
LSH-39	0.0862069	0.189655	0.137931	0.371391	II
LSH-40	0.315789	0.473684	0.394737	0.628281	IV
LSH-41	0.0710383	0.15847	0.114754	0.338754	II
LSH-42	0.1	0.2125	0.15625	0.395285	II
LSH-43	0.392157	0.54902	0.470588	0.685994	IV
LSH-44	0.27451	0.431373	0.352941	0.594089	IV
LSH-45	0.487805	0.634146	0.560976	0.748983	V
LSH-46	0.00613497	0.0552147	0.0306748	0.175142	I
LSH-47	0.378698	0.532544	0.455621	0.674997	IV
LSH-48	0.216667	0.35	0.283333	0.532291	III
LSH-49	0.0376569	0.104603	0.0711297	0.266702	I
LSH-50	0.0504202	0.117647	0.0840336	0.289886	I
LSH-51	0.0382166	0.127389	0.0828025	0.287754	I
LSH-52	0.0113636	0.0568182	0.0340909	0.184637	I
LSH-53	0.265957	0.404255	0.335106	0.578884	III
LSH-54	0.0718563	0.167665	0.11976	0.346064	II
LSH-55	0.116564	0.239264	0.177914	0.421799	II
LSH-56	0.348837	0.47907	0.413953	0.643392	IV
LSH-57	0.424658	0.552511	0.488584	0.698988	V
LSH-58	0.130268	0.222222	0.176245	0.419816	II
LSH-59	0.11875	0.24375	0.18125	0.425735	II
LSH-60	0.0754717	0.176101	0.125786	0.354663	II
LSH-61	0.211921	0.357616	0.284768	0.533637	III
LSH-62	0.335484	0.490323	0.412903	0.642575	IV
LSH-63	0.331325	0.475904	0.403614	0.635307	IV
LSH-64	0.215686	0.359477	0.287582	0.536266	III
LSH-65	0.164634	0.29878	0.231707	0.48136	III
LSH-66	0.0628931	0.163522	0.113208	0.336463	II
LSH-67	0.236686	0.378698	0.307692	0.5547	III
LSH-68	0.0526316	0.157895	0.105263	0.324443	II
LSH-69	0.265306	0.414966	0.340136	0.583212	IV
LSH-70	0.305455	0.421818	0.363636	0.603023	IV
LSH-71	0.0797546	0.177914	0.128834	0.358935	II
LSH-72	0.161491	0.285714	0.223602	0.472866	III
LSH-73	0.21519	0.35443	0.28481	0.533676	III
LSH-74	0.178808	0.311258	0.245033	0.495008	III
LSH-75	0.109677	0.225806	0.167742	0.409563	II
LSH-76	0.0858896	0.196319	0.141104	0.375639	II
LSH-77	0.150602	0.271084	0.210843	0.459177	III
LSH-78	0.0451613	0.135484	0.0903226	0.300537	I
LSH-79	0.101523	0.203046	0.152284	0.390236	II
LSH-80	0.113402	0.195876	0.154639	0.393242	II
LSH-81	0.474684	0.626582	0.550633	0.742046	V
LSH-82	0.481013	0.632911	0.556962	0.746299	V
LSH-83	0.378205	0.532051	0.455128	0.674632	IV
LSH-84	0.0177305	0.0673759	0.0425532	0.206284	I
LSH-85	0.186364	0.295455	0.240909	0.490825	III
LSH-86	0.109453	0.208955	0.159204	0.399004	II
LSH-87	0.382166	0.535032	0.458599	0.677199	IV
LSH-88	0.13986	0.27972	0.20979	0.458029	III
LSH-89	0.163636	0.284848	0.224242	0.473542	III
LSH-90	0.198718	0.339744	0.269231	0.518875	III
LSH-91	0.0357143	0.119048	0.077381	0.278174	I
LSH-92	0.0299401	0.101796	0.0658683	0.256648	I
LSH-93	0.255814	0.376744	0.316279	0.562387	III
LSH-94	0.174699	0.307229	0.240964	0.490881	III
LSH-95	0.370079	0.488189	0.429134	0.655083	IV
LSH-96	0.205036	0.305755	0.255396	0.505367	III
LSH-97	0.0595238	0.154762	0.107143	0.327327	II
LSH-98	0.0216216	0.0864865	0.0540541	0.232495	I
LSH-99	0.114458	0.222892	0.168675	0.4107	II
LSH-100	0.158103	0.26087	0.209486	0.457697	III
LSH-101	0.542683	0.689024	0.615854	0.784763	V
LSH-102	0.0787879	0.187879	0.133333	0.365148	II
LSH-103	0.211111	0.314815	0.262963	0.512799	III
LSH-104	0.353234	0.492537	0.422886	0.650297	IV
LSH-105	0.102439	0.2	0.15122	0.38887	II
LSH-106	0.252595	0.356401	0.304498	0.551814	III
LSH-107	0.345912	0.496855	0.421384	0.649141	IV
LSH-108	0.0490566	0.116981	0.0830189	0.28813	I
LSH-109	0.331325	0.475904	0.403614	0.635307	IV
LSH-110	0.1875	0.325	0.25625	0.506211	III
LSH-111	0.309434	0.422642	0.366038	0.605011	IV
LSH-112	0.237805	0.384146	0.310976	0.557652	III
LSH-113	0.139241	0.265823	0.202532	0.450035	III
LSH-114	0.152381	0.304762	0.228571	0.478091	III

### Sheet: S6
Supplementary Table 6. Number of predicted genes in the q-RPI3 QTL support interval (95% Bayesian interval) and in the genomic inversion located on the top of chromosome 3.
Accession	Confidence interval	Inversion*
Ler-0	1751	742
Col-0	1770	771
Sha	1733	732
*2.48 MB inversion in the Sha genome

### Sheet: S7
Supplementary Table 7: Summary of QTL analysis using a multiple QTL model (MQM) for RPI phenotype in the Ler-0 × Sha RIL population.
Model formula: y ~ Q1 + Q2 + Q3 + Q1:Q2 + Q1:Q3 + Q2:Q3
	df	SS	MS	LOD	PVE	p-value (Chi2)	p- value (F)
Model	6	1.05029	0.175048	13.9584	43.0996	6.04838e-12	2.335e-11
Error	107	1.3866	0.0129588
Total	113	2.43688
Drop one QTL at a time ANOVA table:
QTL	df	Type	LOD	PVE	F-value	p-value (Chi2)	p- value (F)	Signif.*
2@60.0	3	0.173435	2.9174	7.1171	4.4612	0.004	0.00541	**
3@15.0	3	0.726208	10.4258	29.8007	18.6799	0	8.12e-10	***
4@13.0	3	0.197711	3.2997	8.1133	5.0856	0.002	0.00249	**
2@60.0:3@15.0	1	0.020197	0.358	0.8288	1.5586	0.199	0.2146
2@60.0:4@13.0	1	0.007576	0.1349	0.3109	0.5846	0.431	0.44619
3@15.0:4@13.0	1	0.023869	0.4225	0.9795	1.8419	0.163	0.17758
*Signif. codes: "***" 0.001, "**" 0.01, "*" 0.05.
